# Generation of functional vasculature from engraftable human pluripotent stem cell-derived progenitors

**DOI:** 10.64898/2026.05.14.723516

**Authors:** Ian M. Fernandes, Hao Yin, Yuan Yao, Blair K. Gage, Zengxuan Nong, Mark Gagliardi, Molly Shoichet, Geoffrey Pickering, Gordon Keller

**Affiliations:** McEwen Stem Cell Institute, University Health Network, Toronto, ON M5G1L7, Canada; Department of Medical Biophysics, University of Toronto, Toronto, ON M5G1L7, Canada; Princess Margaret Cancer Center, University Health Network, Toronto, ON M5G1L7, Canada; Department of Chemical Engineering and Applied Chemistry, University of Toronto, Toronto, ON M5S 3E5, Canada; Donnelly Centre for Cellular and Biomolecular Research, University of Toronto, Toronto, ON M5S 3E1, Canada; Institute of Biomedical Engineering, University of Toronto, Toronto, ON M5S 3G9, Canada; Robarts Research Institute, Schulich School of Medicine and Dentistry, Western University, London, Canada; Department of Medical Biophysics, Schulich School of Medicine and Dentistry, Western University, London, Canada; Department of Biochemistry, Schulich School of Medicine and Dentistry, Western University, London, Canada; Department of Medicine, Schulich School of Medicine and Dentistry, Western University, London, Canada; London Health Sciences Centre London, Canada; Sprott Centre for Stem Cell Research, Ottawa Hospital Research Institute, Regenerative Medicine Program, Ottawa, ON K1H8L6, Canada

## Abstract

The ability to revascularize target tissues and organs through cell-based therapy would provide a novel approach for the treatment of a range of ischemic disorders including cardiovascular diseases, stroke and peripheral artery disease. Towards this goal, we have identified a human pluripotent stem cell (hPSC)-derived vascular progenitor (VP) population generated via an epicardial intermediate with functional engraftment properties. VP cells efficiently engraft the mammary fat pad and hind limb skeletal muscle of NSG recipient mice and form vessel-like structures that integrate with the host vasculature. In an ischemic hind limb mouse model, VPs generate extensive vascular grafts that improve perfusion, restore some function and preserve muscle integrity over a three-month period post-transplant. Single-cell transcriptomic and flow cytometric analyses show that the VP population, initially identified by the co-expression of CD140b, CD13 and KDR, displays an epicardial lineage signature and expresses a spectrum of genes and proteins indicative of vascular progenitor stage cells. Together, these findings demonstrate that it is possible to revascularize both normal and ischemic tissue through the transplantation of an appropriate hPSC-derived progenitor and in doing so, lay the foundation for developing cell-based therapy approaches to treat ischemic diseases.

**Graphical Abstract Legend:** Human pluripotent stem cells are differentiated through an epicardial intermediate to generate vascular progenitor (VP) cells characterized by expression of CD140b, CD13 and KDR. These VP cells demonstrate the capacity to engraft both mammary fat pad and skeletal muscle tissue where they form stable perfused vascular networks. In a hindlimb ischemia model, VP cell transplantation restores blood flow and improves functional outcomes.

**eTOC Blurb:** Fernandes et al. develop a protocol to generate engraftable vascular progenitors from human pluripotent stem cells through an epicardial intermediate. These cells form functional vessels *in vivo*, restore perfusion in ischemic tissue, and demonstrate tissue-specific adaptation while maintaining endothelial identity, providing a foundation for therapeutic revascularization.

**Highlights:**

- A staged differentiation protocol generates vascular progenitors (VPs) from hPSCs via an epicardial intermediate.
- VP cells form stable, perfused vascular networks following transplantation into multiple tissue sites.
- VP cell therapy with or without VEGF nanoparticles restores perfusion and improves functional outcomes in hindlimb ischemia.
- Single-cell analysis reveals tissue-specific adaptation while maintaining endothelial identity.
