## Supplemental Table 1 for "Generation of functional vasculature from engraftable human pluripotent stem cell-derived progenitors"

### Sheet: Table S3
Module Name	Category	Gene List	n
A. Pre-transplant VP cell-type classification (Figure 7A)
Endothelial Identity	Cell-type classification	PECAM1, CDH5, KDR, CD34, ERG, ETV2, FLT1, CLDN5, VWF, ROBO4, TEK, NOS3	12
Pericyte Identity	Cell-type classification	PDGFRB, NOTCH3, MCAM, ANPEP, ACTA2, RGS5, CSPG4, ABCC9, KCNJ8, DES	10
Mesenchymal Identity	Cell-type classification	PDGFRA, WT1, THY1, VIM, COL1A1, COL3A1, PRRX1, TWIST1, SNAI2, FAP	10
Transitional / Epicardial	Cell-type classification	ALDH1A2, ENG, NOTCH1, TCF21, TBX18, HAND2, GATA4, ISL1, NKX2-5, MECOM	10
B. Post-transplant endothelial subtype annotation (Figure 7E)
Arterial EC	EC subtype annotation	EFNB2, DLL4, NOTCH1, HEY1, HEY2, GJA4, GJA5, BMX, SOX17, CXCR4, NRP1, FBLN5	12
Venous EC	EC subtype annotation	NR2F2, EPHB4, APLNR, NRP2, ELN, CPE, ACKR3, IL1R1, HDAC9, PTGS1, SELP	11
Capillary EC	EC subtype annotation	RGCC, CA4, GPIHBP1, EPAS1, MFSD2A, SLC7A5, TFRC, PLTP, TMEM88, SLC16A1	10
Lymphatic EC	EC subtype annotation	PROX1, LYVE1, FLT4, PDPN, MMRN1, SEMA3D, CCL21, TBX1, HOXD3, NR2F1	10
Tip Cell	EC subtype annotation	ESM1, ANGPT2, PGF, PDGFB, KDR, FLT1, NID1, INHBA, LAMB1, PLAUR, VEGFA	11
Stalk Cell	EC subtype annotation	NOTCH1, DLL4, HEY1, JAG1, NRARP, PECAM1, CDH5, VWF, ENG, THBD	10
Proliferative EC	EC subtype annotation	MKI67, TOP2A, CCNB1, CDK1, BIRC5, TYMS, CENPF, UBE2C, H2AFZ, MCM2	10
Quiescent EC	EC subtype annotation	FOXO1, KLF2, KLF4, THBD, PROCR, NOS3, PTRF, CAV1, CAV2, CAVIN1	10
