## Supplemental Table 2 for "Generation of functional vasculature from engraftable human pluripotent stem cell-derived progenitors"

### Sheet: Gene Sequences and Primer Verif
Target Gene	Forward Primer (5'-3')	Reverse Primer (5'-3')
MYH11	GGGCTGCCGAAAAAGAAA	GCAGCCCTTTTCTGAGCA
SMTN	AGAGCGAGAGGAACAGGAA	AGTGTCACTGTGGTCACATC
RGS5	CAAGTGTCCTGCCTGGAA	TTGCTCCTGTTGCTGTTT
CNN1	ACCTGCACAGGAAACACC	CCAGGGTAAAGGACTGTG
SOX17	CGCTTTCATGGTGTGGGC	GAGGGCCATCTGGCAGGT
ETV2	CCGGGCATGAATTACGAGAA	CGAAGCGGTACGTGTACTTT
COL1A1	CAATGCTGCCCTTTCTGCTCCTTT	CACTTGGGTGTTTGAGCATTGCCT
COL3A1	GAATTTGGTGTGGACGTTGG	CTTGCACTGGTTGACAAGATTAG
ALDH1A2	TTTGCCAAGTTCCATTGTGCCAGG	TGGTGGAGTCACTGGAAAGCAGAA
BNC1	GACGAGAGGGCTAGGAAG	CCACAGAGCACTCGGAAG
TBP
